# Spatiotemporal dynamics of cyanobacterium *Dolichospermum lemmermannii* populations in a bloom-prone region of Lake Superior

**DOI:** 10.1101/2024.02.28.582538

**Authors:** Andrew W. Wood, Jake D. Callaghan, Reane Loiselle, Robert M. McManus, Sandra S. Brovold, Holly A. Wellard Kelly, Elizabeth E. Alexson, Robert W. Sterner, Matthew J. Hudson, Cody S. Sheik

**Author notes:** Corresponding author Cody Sheik, Large Lakes Observatory, University of Minnesota Duluth, 2205 E 4th St, Duluth, MN, 55812.

## Abstract

Cyanobacterial Harmful Algal Blooms (cHABs) are increasingly common in marine and freshwater environments, including the Laurentian Great Lakes (LGL). Lake Superior has seen two large-scale cyanobacterial blooms (2012 and 2018) along the Wisconsin shoreline west of the Apostle Islands, caused by the cyanobacterium *Dolichospermum lemmermannii.* The drivers of bloom formation in Lake Superior are not yet certain, with many factors known to trigger blooms elsewhere in the LGL being absent in Lake Superior. Furthermore, little is known about *D. lemmermannii*’s spatial structure or phenology. Thus, we sought to track the seasonal population dynamics of *D. lemmermannii* to shed light on its growth, physiology, and abundance. In 2021, we used 16S rRNA amplicon and shotgun metagenomic sequencing to characterize spatiotemporal patterns of *D. lemmermannii* abundance and diversity along the bloom-prone Wisconsin shore of Lake Superior. In 2022, we performed net tows and direct colony counts in another localized area. No large-scale bloom event was observed during either year, though several smaller blooms were observed. *D. lemmermannii* abundances were low at nearly all sites and sampling times. Spikes in abundance occurred in July and September, particularly near Siskiwit Bay, a hotspot of bloom formation. We also observed a seasonal shift in heterocyte and akinete abundance indicative of late-season nutrient limitation. Most striking was the seasonal turnover of *D. lemmermannii* strains, suggesting strain adaptation to specific environmental conditions. These results offer valuable and actionable insights for managers and provide a foundation for additional work to clarify drivers of bloom formation in Lake Superior.
