## Supplementary material for "Spatiotemporal dynamics of cyanobacterium *Dolichospermum lemmermannii* populations in a bloom-prone region of Lake Superior": Table S1

### Sheet: Sheet1
Sample	Station	Date	Lat	Long	Time	mn_POCugL	mn_PONugL	mn_NO3NugL	mn_DOCmgL	mn_TDNmgL	mn_TPugL	mn_PPugL	mn_NH3ugL	mn_SiO2ugL	mn_Temp	sd_Temp	mn_Chlaugh	Depth.ft
BRICO65	Fish Creek 10a	2021-06-30	46.5897	-90.9424	June late	946.84	108.74	8.01	1.67	0.09	30.8	25.17	5.49	8642.82	21.27	0	1.0685	2
BRICO51	Fish Creek 10a	2021-07-21	46.5897	-90.9424	July late	645.61	67.41	13.67	1.12	0.08	26.96	17.19	5.65	10875.7	15.7573	0.010328	3.112	2
BRICO10	Fish Creek 10a	2021-08-23	46.5897	-90.9424	Aug late	405.34	54.49	167.84	1.3	0.27	10.3	11.46	6.71	4452.34	18.586	0.00843274	1.2715	2
BRICO25	Fish Creek 10a	2021-09-09	46.5897	-90.9424	Sep early	392.6	38.5	30.84	1.2	0.09	20.68	12.94	9.65	8782.65	15.5	0.00534523	0.956	2
BRICO96	Fish Creek 10a	2021-09-22	46.5897	-90.9424	Sep late	744.02	50.2	31.78	1.58	0.12	37.48	22.97	11.24	11401.5	13.6273	0.0096115	1.34	2
BRICO54	Bad River 11a	2021-06-30	46.638	-90.6525	June late	814.39	95.26	21.41	5.14	0.22	25.33	20.66	10.53	9263.1	22.4714	0.0572796	2.167	17.06
BRICO47	Bad River 11a	2021-07-21	46.638	-90.6525	July late	460.05	57.88	65.06	2.95	0.19	20.16	13.94	2.41	8974.71	20.82	0.1998	3.407	17.06
BRICO89	Bad River 11a	2021-08-10	46.638	-90.6525	Aug early	465.82	59.76	13.12	4.45	0.18	28.1	13.83	10.2	11983	22.54	0.0130931	4.361	17.06
BRICO12	Bad River 11a	2021-08-23	46.638	-90.6525	Aug late	503.97	56.37	25.44	3.47	0.18	18.06	14.26	5.62	10274.3	22.7509	0.0434637	2.71	17.06
BRICO28	Bad River 11a	2021-09-09	46.638	-90.6525	Sep early	368.85	46.86	2.2	2.65	0.13	18.63	11.63	6.21	11395.7	18.4356	0.10841	3.03	17.06
BRICO91	Bad River 11a	2021-09-22	46.638	-90.6525	Sep late	432.97	23.09	42.91	3.31	0.21	25.07	13.75	10.34	9658.03	17.4433	0.377554	1.463	17.06
BRICO58	Bad River 11b	2021-06-30	46.6502	-90.6328	June late	204.05	18.4	308.83	1.61	0.37	3	2.22	2.83	2558.06	20.1675	0.268528	0.2785	56.15
BRICO37	Bad River 11b	2021-07-21	46.6502	-90.6328	July late	144.21	14.41	354.4	1.34	0.39	3.34	1.33	1.93	2182.3	19.1562	0.0392722	0.5795	56.15
BRICO81	Bad River 11b	2021-08-10	46.6502	-90.6328	Aug early	153.29	9.86	365.77	1.67	0.38	3.36	0.82	3.67	1983.78	20.8744	0.117166	0.341	56.15
BRICO11	Bad River 11b	2021-08-23	46.6502	-90.6328	Aug late	187.75	14.84	317.2	1.35	0.41	3.31	1.08	2.67	2268.77	20.1557	0.0840983	0.6045	56.15
BRICO29	Bad River 11b	2021-09-09	46.6502	-90.6328	Sep early	195.5	15.92	362.55	1.32	0.38	2.17	0.71	5.84	2318.92	17.1671	0.245677	0.5805	56.15
BRICO53	Bad River 11c	2021-06-30	46.6619	-90.6125	June late	145.81	16.32	315.41	1.7	0.37	3.69	1.59	3.52	2468.15	19.9086	0.284161	0.271	65.81
BRICO40	Bad River 11c	2021-07-21	46.6619	-90.6125	July late	86.07	8.4	357.98	1.29	0.4	2.33	0.63	7.51	2161.15	18.96	0.04	0.322	65.81
BRICO87	Bad River 11c	2021-08-10	46.6619	-90.6125	Aug early	154.86	10.83	346.07	1.7	0.39	5.25	0.61	3.36	1967.44	20.9	0.139642	0.5305	65.81
BRICO7	Bad River 11c	2021-08-23	46.6619	-90.6125	Aug late	188.97	15.89	324.35	1.35	0.42	1.96	0.93	3.99	2325.33	20.1529	0.0205866	0.6255	65.81
BRICO22	Bad River 11c	2021-09-09	46.6619	-90.6125	Sep early	217.71	16.62	349.1	1.3	0.37	2.86	0.83	3.16	1901.96	17.502	0.430256	0.5535	65.81
BRICO94	Bad River 11c	2021-09-22	46.6619	-90.6125	Sep late	281.92	25.72	308.93	1.31	0.36	3.71	1.61	1.77	1984.88	16.6513	0.00353553	1.256	65.81
BRICO61	Sand River 6a	2021-06-30	46.9386	-90.9313	June late	363.7	50.23	257.35	2.05	0.33	8.81	7.35	6.09	2787.27	23.68	0.0282843	0.3185	2.39
BRICO45	Sand River 6a	2021-07-21	46.9386	-90.9313	July late	381.03	37.01	241.94	1.91	0.32	6.92	5.77	2.08	2918.15	19.6982	0.0199089	1.49	2.39
BRICO80	Sand River 6a	2021-08-10	46.9386	-90.9313	Aug early	417.66	46.69	288.92	1.82	0.38	9.61	6.68	102.58	3090.87	17.7587	0.254975	1.202	2.39
BRICO36	Sand River 6a	2021-08-23	46.9386	-90.9313	Aug late	347.8	33.09	309.01	1.37	0.42	1.88	2.18	4.57	2079.05	22.6709	0.0378033	0.847	2.39
BRICO18	Sand River 6a	2021-09-09	46.9386	-90.9313	Sep early	269.55	23.6	319.1	1.24	0.36	3.41	1.57	2.4	1897.23	19.5275	0.00621582	0.7285	2.39
BRICO73	Sand River 6a	2021-09-22	46.9386	-90.9313	Sep late	650.23	46.15	180.36	2.8	0.31	18.68	13.62	9.54	4113.18	18.1838	0.0149921	1.1275	2.39
BRICO66	Sand River 6b	2021-06-30	46.9486	-90.936	June late	125.19	14	335.39	1.79	0.41	3.27	1.46	3.89	2099.98	20.7585	0.387768	0.1515	13.94
BRICO21	Sand River 6b	2021-09-09	46.9486	-90.936	Sep early	233.69	20.94	357.23	1.34	0.37	4.14	1.3	2.93	2285.44	21.455	0.102338	0.6085	13.94
BRICO72	Sand River 6b	2021-09-22	46.9486	-90.936	Sep late	198.42	16.66	354.88	1.1	0.36	2.14	1.5	3.15	2229.58	17.5583	0.0285774	0.612	13.94
BRICO49	Sand River 6b	2021-07-21	46.9486	-90.936	July late	270.51	23.36	330.51	1.18	0.35	4.85	1.68	2.9	1881.78	17.3725	0.0480327	0.937	13.94
BRICO62	Raspberry River 7a	2021-06-30	46.9356	-90.8303	June late	184.45	20.82	332.36	1.76	0.38	2.72	1.66	2.34	2324.65	22.16	0.0565685	0.243	1.49
BRICO46	Raspberry River 7a	2021-07-21	46.9356	-90.8303	July late	293.89	29.82	308.2	1.8	0.37	5.82	2.71	5.43	2089.39	19.7591	0.0747602	1.0485	1.49
BRICO83	Raspberry River 7a	2021-08-10	46.9356	-90.8303	Aug early	268.07	27.13	347.61	1.99	0.37	4.58	2.77	7.98	2250.95	17.348	0.0301109	0.9985	1.49
BRICO16	Raspberry River 7a	2021-09-09	46.9356	-90.8303	Sep early	278.7	26.94	334.23	1.06	0.33	2.41	1.52	5.73	2296.72	18.4373	0.00467099	0.7535	1.49
BRICO64	Raspberry River 7b	2021-06-30	46.945	-90.8151	June late	129.5	12.06	359.86	1.48	0.4	4.17	0.86	12.76	2205.28	19.1683	0.350509	0.1575	74.8
BRICO48	Raspberry River 7b	2021-07-21	46.945	-90.8151	July late	163.34	16.14	341.77	1.74	0.4	3.89	1.02	4.72	2375.88	19.35	0.0335749	0.8365	74.8
BRICO77	Raspberry River 7b	2021-08-10	46.945	-90.8151	Aug early	174.49	14.13	346.35	2.06	0.38	3.49	1.39	27.76	2035.4	19.8087	0.540514	0.4225	74.8
BRICO32	Raspberry River 7b	2021-08-23	46.945	-90.8151	Aug late	232.21	14.02	322.85	1.34	0.37	2.99	0.87	3.73	1991.71	20.6689	0.0786518	0.625	74.8
BRICO26	Raspberry River 7b	2021-09-09	46.945	-90.8151	Sep early	204.72	16.68	353.79	1.15	0.36	3.86	1.02	2.47	1920.46	17.6617	0.0402078	0.613	74.8
BRICO71	Raspberry River 7b	2021-09-22	46.945	-90.8151	Sep late	262.29	25.63	328.35	1.28	0.37	2.7	1.64	2.8	2063.34	17.5883	0.0499667	0.96	74.8
BRICO43	Red Cliff Creek 8a	2021-07-21	46.8832	-90.7713	July late	578.59	57.25	277.3	1.85	0.34	10.73	10.87	4.03	2078.03	19.3	0.0368782	1.701	2.15
BRICO34	Red Cliff Creek 8a	2021-08-23	46.8832	-90.7713	Aug late	288.21	29.53	236.99	1.59	0.35	9.86	6.3	9.47	2133.22	22.573	0.15706	0.6475	2.15
BRICO30	Red Cliff Creek 8a	2021-09-09	46.8832	-90.7713	Sep early	394.08	35.8	254.16	1.37	0.28	9.01	6.85	7.69	2060.61	18.3513	0.00743223	1.023	2.15
BRICO52	Red Cliff Creek 8b	2021-06-30	46.8747	-90.7537	June late	124.1	14.18	316.76	1.45	0.38	3.88	0.93	5.6	1914.04	20.1917	0.162807	0.2265	86.09
BRICO41	Red Cliff Creek 8b	2021-07-21	46.8747	-90.7537	July late	174.04	17.22	332.77	1.55	0.37	4.27	1.03	1.55	2121.69	19.7225	0.0125831	0.9065	86.09
BRICO85	Red Cliff Creek 8b	2021-08-10	46.8747	-90.7537	Aug early	186	15.41	334.87	1.76	0.37	2.86	1.15	11.48	2031.19	20.645	0.0886405	1.657	86.09
BRICO35	Red Cliff Creek 8b	2021-08-23	46.8747	-90.7537	Aug late	185.69	14.93	314.34	1.38	0.38	3.85	1.19	2.58	2266.39	20.2578	0.208793	0.757	86.09
BRICO23	Red Cliff Creek 8b	2021-09-09	46.8747	-90.7537	Sep early	194.32	15.91	340.73	1.24	0.38	1.62	1.18	2.95	2010.95	17.2	0.0264575	0.6375	86.09
BRICO74	Red Cliff Creek 8b	2021-09-22	46.8747	-90.7537	Sep late	250	21.32	335.65	1.21	0.37	30.4	1.34	5.04	2221.4	17.0817	0.136736	1.046	86.09
BRICO56	Sioux River 9a	2021-06-30	46.7341	-90.8763	June late	291.48	31.46	262.21	1.53	0.32	6.31	6.45	3.97	1253.96	20.935	0.165831	0.46	1.28
BRICO50	Sioux River 9a	2021-07-21	46.7341	-90.8763	July late	240.16	26.69	274.17	1.28	0.27	7.21	4.89	2.01	3193.41	19.4691	0.0338982	0.8045	1.28
BRICO86	Sioux River 9a	2021-08-10	46.7341	-90.8763	Aug early	334.16	31.13	31.8	1.98	0.09	31.15	12.41	6.61	11423.4	16.7855	0.196233	0.7315	1.28
BRICO13	Sioux River 9a	2021-08-23	46.7341	-90.8763	Aug late	344.63	38.44	271.68	1.27	0.22	7.39	6.23	7.4	3201.65	17.296	0.152622	0.7715	1.28
BRICO20	Sioux River 9a	2021-09-09	46.7341	-90.8763	Sep early	378.81	31.15	84.49	1.17	0.16	25.51	11.08	7.9	10233.1	15.0262	0.175809	0.569	1.28
BRICO69	Sioux River 9a	2021-09-22	46.7341	-90.8763	Sep late	429.78	42.97	132.4	2.2	0.24	27.78	15.65	7.47	9143.16	12.2813	0.0294347	1.0015	1.28
BRICO202	Amnicon 2a	2021-06-29	46.6957	-91.8586	June late	156.32	12.33	321.95	2.52	0.43	3.97	1.25	2.38	2394.33	22.0364	0.379698	0.514	21.52
BRICO158	Amnicon 2a	2021-08-10	46.6957	-91.8586	Aug early	176.77	16.14	337.33	1.53	0.37	5.17	1.97	3.25	1853.9	21.2243	0.0335384	0.9705	21.52
BRICO145	Amnicon 2a	2021-08-24	46.6957	-91.8586	Aug late	294.14	25.7	343.17	1.75	0.39	3.68	2.84	2.11	2062.35	17.2694	0.0625951	1.598	21.52
BRICO192	Amnicon 2a	2021-09-08	46.6957	-91.8586	Sep early	218.34	22.3	336.01	1.56	0.37	6.65	2.26	4.59	2084	19.8424	0.0400893	0.892	21.52
BRICO98	Amnicon 2a	2021-09-23	46.6957	-91.8586	Sep late	344.83	32.55	332.02	1.41	0.38	7.52	3.36	3.24	2066.54	17.4333	0.0644761	1.2685	21.52
BRICO133	Amnicon 2b	2021-06-08	46.7285	-91.8736	June early	363.7	36.09	361.15	2.33	0.259	4.01	1.79	3.47	2509.18	15.8391	0.005505	0.032	67.18
BRICO190	Amnicon 2b	2021-06-29	46.7285	-91.8736	June late	180.41	15.38	352.51	2.58	0.43	4.02	1.41	2.35	2421.57	21.9649	0.494273	0.72	67.18
BRICO136	Amnicon 2b	2021-07-20	46.7285	-91.8736	July late	219.05	19.28	338.44	1.85	0.39	4.19	1.94	2.47	2091.21	18.3792	0.0209873	0.2605	67.18
BRICO122	Amnicon 2b	2021-08-10	46.7285	-91.8736	Aug early	176.94	13.53	355.83	1.61	0.37	4.23	1.12	3.22	1959.66	20.4853	0.0016075	0.8405	67.18
BRICO139	Amnicon 2b	2021-08-24	46.7285	-91.8736	Aug late	279.36	23.83	337.74	1.57	0.39	1.62	3.24	1.83	2080.65	17.4229	0.1534	0.9555	67.18
BRICO102	Amnicon 2b	2021-09-08	46.7285	-91.8736	Sep early	219.39	16.05	337.52	1.43	0.37	4.93	1.87	11.27	1305.41	18.883	0.161263	1.012	67.18
BRICO107	Amnicon 2b	2021-09-23	46.7285	-91.8736	Sep late	313.02	25.75	330.22	1.34	0.39	5.08	1.82	2.25	1944.6	17.3384	0.0143146	1.221	67.18
BRICO131	Bark Bay	2021-06-08	46.8514	-91.1758	June early	135.58	13.83	379.52	1.43	0.251	3.77	1.09	3.27	2376.04	14.2182	0.0608827	0.123	39.41
BRICO201	Bark Bay	2021-06-29	46.8514	-91.1758	June late	143.94	14.41	362.6	2.25	0.43	7.76	1.27	2.63	2445.97	19.3916	0.0668596	0.461	39.41
BRICO168	Bark Bay	2021-07-20	46.8514	-91.1758	July late	212.41	19.82	349.81	1.89	0.4	4.65	1.1	1.79	2113.91	18	0.240036	0.255	39.41
BRICO117	Bark Bay	2021-08-24	46.8514	-91.1758	Aug late	222.37	19.05	320.25	1.55	0.39	5.16	1.38	3.57	1880.01	19.6728	0.0744317	1.007	39.41
BRICO6	Bark Bay	2021-09-08	46.8514	-91.1758	Sep early	241.11	23.62	338.72	1.48	0.37	6.51	2.08	2.48	2069.46	17.3132	0.0142102	0.9355	39.41
BRICO111	Bark Bay	2021-09-23	46.8514	-91.1758	Sep late	308.55	26.05	331.12	1.4	0.36	5.55	2.02	2.72	1839.34	16.89	0.0880401	1.0435	39.41
BRICO134	Brule 3a	2021-06-08	46.7494	-91.6119	June early	234.04	27.86	340.41	2.8	0.265	6.6	5.05	3.95	2956.44	15.8391	0.487477	0.0735	20.09
BRICO189	Brule 3a	2021-06-29	46.7494	-91.6119	June late	372.48	37.96	168.21	2.55	0.26	16.92	8.78	3.99	6489.96	21.0643	0.788982	1.174	20.09
BRICO129	Brule 3a	2021-07-20	46.7494	-91.6119	July late	303.91	26.9	339.65	1.68	0.4	5.58	4.49	3.25	2153.38	16.5115	0.0814974	0.296	20.09
BRICO149	Brule 3a	2021-08-10	46.7494	-91.6119	Aug early	268.49	21.32	320.3	1.78	0.4	6.45	4.9	3.03	1876.9	20.0936	0.00302603	1.7785	20.09
BRICO115	Brule 3a	2021-08-24	46.7494	-91.6119	Aug late	410.43	31.54	311.41	1.44	0.35	7.31	7.44	2.07	3650.13	12.6173	1.51507	1.478	20.09
BRICO114	Brule 3a	2021-09-08	46.7494	-91.6119	Sep early	180.83	15.02	337.75	1.46	0.37	5.09	1.8	2.62	1896.65	19.0043	0.128238	0.6875	20.09
BRICO105	Brule 3a	2021-09-23	46.7494	-91.6119	Sep late	378.34	31.51	318.84	1.8	0.44	7.38	5.48	2.92	2220.18	17.7759	0.0761872	1.5155	20.09
BRICO191	Brule 3b	2021-06-29	46.7683	-91.6202	June late	166.22	12.55	339.65	2.21	0.43	6.84	1.03	2.72	2472.24	20.9137	0.517827	0.57	78.55
BRICO171	Brule 3b	2021-07-20	46.7683	-91.6202	July late	215.03	16.9	358.53	1.86	0.39	4.71	1.49	1.84	1926.88	19.0452	0.0276305	0.16	78.55
BRICO121	Brule 3b	2021-08-10	46.7683	-91.6202	Aug early	146.38	13.29	336.75	1.55	0.37	5	0.91	3.41	2004.22	19.2559	0.0343911	0.865	78.55
BRICO141	Brule 3b	2021-08-24	46.7683	-91.6202	Aug late	267.38	18.49	335.98	1.5	0.38	3.35	1.86	2.36	1979.36	18.1528	0.100595	0.997	78.55
BRICO4	Brule 3b	2021-09-08	46.7683	-91.6202	Sep early	190.35	16.79	345.25	1.43	0.37	4.23	1.53	3.02	1972.65	18.6573	0.142165	0.6225	78.55
BRICO99	Brule 3b	2021-09-23	46.7683	-91.6202	Sep late	303.16	24.5	330.74	1.38	0.37	6.88	2.04	4	2013.2	17.4547	0.00766574	1.065	78.55
BRICO164	Brule 3c	2021-06-08	46.7808	-91.6279	June early	266.14	27.74	374.6	2.3	0.255	6.12	2.29	2.41	2519.34	17.3293	0.00294	0.063	92.22
BRICO185	Brule 3c	2021-06-29	46.7808	-91.6279	June late	146.96	14.87	351.05	2.3	0.42	4.43	1.23	2.42	2532.02	21.3355	0.396276	0.5345	92.22
BRICO160	Brule 3c	2021-07-20	46.7808	-91.6279	July late	149.96	13.3	361.76	1.59	0.39	13.73	0.72	1.91	2137.83	18.8976	0.0648148	0.087	92.22
BRICO159	Brule 3c	2021-08-10	46.7808	-91.6279	Aug early	146.66	12.18	319.24	1.54	0.37	5.29	0.81	3.4	2452.95	19.2101	0.0126894	0.797	92.22
BRICO147	Brule 3c	2021-08-24	46.7808	-91.6279	Aug late	254.48	18.73	325.99	1.49	0.39	2.21	2.26	2.25	1981.81	18.3588	0.0913346	0.7445	92.22
BRICO200	Brule 3c	2021-09-08	46.7808	-91.6279	Sep early	194.76	18.54	346.34	1.4	0.37	6.52	2.07	4.86	2009.67	18.4388	0.428193	0.671	92.22
BRICO55	CB1	2021-06-30	46.5974	-90.9135	June late	328.97	48.73	184.19	1.63	0.27	6.16	5.24	3.34	1567.86	21.255	0.0238048	1.0045	17.16
BRICO44	CB1	2021-07-21	46.5974	-90.9135	July late	572.14	80.77	184.35	1.56	0.25	12.41	10.72	9.99	1880.72	19.56	0.110946	3.542	17.16
BRICO82	CB1	2021-08-10	46.5974	-90.9135	Aug early	243.44	26.91	307.28	1.59	0.35	3.36	2.52	20.12	1987.9	21.1562	0.00744024	1.6835	17.16
BRICO9	CB1	2021-08-23	46.5974	-90.9135	Aug late	336	30.35	299.09	1.23	0.33	7.21	4.77	4.21	2607.41	18.3087	0.00353553	1.3955	17.16
BRICO24	CB1	2021-09-09	46.5974	-90.9135	Sep early	316.23	38.54	269.37	1.19	0.31	5.44	4.54	2.59	2332.41	17.1825	0.00957427	1.906	17.16
BRICO92	CB1	2021-09-22	46.5974	-90.9135	Sep late	231.56	28.7	289.46	1.27	0.35	4.98	4.42	2.7	2287.16	15.6862	0.00916125	2.094	17.16
BRICO59	CB10	2021-06-30	46.7214	-90.8439	June late	231.29	26.49	276.64	1.49	0.34	2.42	4.04	4.22	1422.03	21.37	0.146515	0.3475	68.77
BRICO39	CB10	2021-07-21	46.7214	-90.8439	July late	203.77	24.63	313.74	1.41	0.36	0.32	1.13	1.3	1776.65	19.309	0.154089	0.888	68.77
BRICO78	CB10	2021-08-10	46.7214	-90.8439	Aug early	366.26	45.11	305.89	2.01	0.35	2.4	1.26	6.59	2024.95	20.7625	0.00886405	0.8475	68.77
BRICO15	CB10	2021-08-23	46.7214	-90.8439	Aug late	216.89	20.94	293.14	1.37	0.42	2.66	1.31	1.97	2114.29	19.3445	0.0694786	0.657	68.77
BRICO17	CB10	2021-09-09	46.7214	-90.8439	Sep early	209.49	19.31	309.91	1.36	0.37	1.1	1.5	2.92	1912.09	17.1617	0.0577639	0.8285	68.77
BRICO95	CB10	2021-09-22	46.7214	-90.8439	Sep late	267.41	23.47	324.74	1.25	0.37	2.82	1.84	2.07	2056.76	16.13	0.0173205	1.245	68.77
BRICO60	CB11	2021-06-30	46.7463	-90.8197	June late	185.7	23.4	248.08	1.57	0.32	2.3	1.97	6.56	1144.23	21.6743	0.220896	0.561	110.04
BRICO38	CB11	2021-07-21	46.7463	-90.8197	July late	226.37	24.45	250.58	1.44	0.36	2.67	2.44	1.23	1983.99	19.1167	0.064291	0.9365	110.04
BRICO8	CB11	2021-08-23	46.7463	-90.8197	Aug late	211.42	21.93	326.2	1.39	0.36	3.89	1.49	2.48	2021.2	19.88	0.00755929	0.61	110.04
BRICO27	CB11	2021-09-09	46.7463	-90.8197	Sep early	177.32	14.97	364.19	1.15	0.36	1.99	0.78	3.17	1818.2	16.78	0.217715	0.5745	110.04
BRICO97	CB11	2021-09-22	46.7463	-90.8197	Sep late	244.38	19.42	344.43	1.2	0.36	1.91	1.7	2.48	2152.08	16.4014	0.00377964	1.2675	110.04
BRICO57	CB3	2021-06-30	46.6219	-90.9009	June late	272.34	31.18	252.06	1.55	0.34	4.6	3.59	7.61	1416.07	19.318	0.00447214	0.7195	26.41
BRICO42	CB3	2021-07-21	46.6219	-90.9009	July late	405.27	54.39	222.46	1.49	0.29	5.89	4.23	3.54	1107.03	19.084	0.198066	2.6165	26.41
BRICO14	CB3	2021-08-23	46.6219	-90.9009	Aug late	301.1	34.11	294.09	1.32	0.34	6	4.08	2.65	2080.3	18.4078	0.00440959	1.4065	26.41
BRICO19	CB3	2021-09-09	46.6219	-90.9009	Sep early	299.02	35.47	282.61	1.37	0.34	7.02	3.9	5.25	2344.31	17.3833	0.0175119	1.9515	26.41
BRICO93	CB3	2021-09-22	46.6219	-90.9009	Sep late	309.73	37.43	311.99	1.23	0.34	6.89	3.59	2.97	2780.67	15.8856	0.00527046	2.1395	26.41
BRICO135	Flag 4a	2021-06-08	46.7938	-91.3867	June early	199.78	22.53	363.05	2.1	0.247	6.78	3.03	2.56	2609.58	14.5439	0.030686	0.0735	28.11
BRICO184	Flag 4a	2021-06-29	46.7938	-91.3867	June late	150.73	13.71	338.4	2.17	0.43	9.22	1.51	2.78	2509.97	19.0907	0.360096	0.534	28.11
BRICO128	Flag 4a	2021-07-20	46.7938	-91.3867	July late	214	16.77	328.26	1.67	0.39	4.3	1.67	3.56	2036.96	17.0037	0.0358323	0.09375	28.11
BRICO152	Flag 4a	2021-08-10	46.7938	-91.3867	Aug early	211.98	18.59	354.63	1.53	0.37	4.39	2.33	2.78	2079.79	19.5477	0.15712	1.185	28.11
BRICO143	Flag 4a	2021-08-24	46.7938	-91.3867	Aug late	248.97	18.22	332.51	1.5	0.38	3.74	1.4	2.62	1909.98	20.0296	0.0031322	0.795	28.11
BRICO199	Flag 4a	2021-09-08	46.7938	-91.3867	Sep early	236.43	23.66	322.8	1.55	0.36	6.79	2.55	1.75	2056.43	18.1343	0.0261075	1.185	28.11
BRICO110	Flag 4a	2021-09-23	46.7938	-91.3867	Sep late	351.3	38.65	335.24	1.62	0.38	11.15	6.6	4.94	2202.47	17.677	0.0617317	1.1775	28.11
BRICO197	Flag 4b	2021-06-29	46.8128	-91.3913	June late	143.02	12.17	351.29	2.12	0.42	4.69	1.09	1.83	2466.02	18.4423	0.040748	0.491	79.13
BRICO127	Flag 4b	2021-07-20	46.8128	-91.3913	July late	169.14	15.58	335.66	1.64	0.4	5.27	1.02	4.34	2082.99	16.628	0.042916	0.1455	79.13
BRICO124	Flag 4b	2021-08-10	46.8128	-91.3913	Aug early	225.98	21.38	303.63	1.47	0.37	4.78	3.45	2.74	2211.07	20.1738	0.163898	1.2265	79.13
BRICO118	Flag 4b	2021-08-24	46.8128	-91.3913	Aug late	215.29	15.15	341.69	1.48	0.4	4.44	1.19	2.69	1912.91	19.7173	0.0177191	0.692	79.13
BRICO188	Flag 4b	2021-09-08	46.8128	-91.3913	Sep early	212.93	17.59	335.82	1.38	0.37	6.18	1.64	17.95	1630.86	17.6311	0.00857888	0.767	79.13
BRICO109	Flag 4b	2021-09-23	46.8128	-91.3913	Sep late	363.18	34.19	337.26	1.6	0.38	9.46	6.16	3.36	2194.86	17.4838	0.050136	1.3355	79.13
BRICO176	Flag 4c	2021-06-08	46.8248	-91.3956	June early	207.52	22.47	356.25	2.27	0.253	4.77	2.68	2.65	2604.05	18.6075	0.109205	0.188	98.43
BRICO183	Flag 4c	2021-06-29	46.8248	-91.3956	June late	138.27	12.44	353.8	2.01	0.43	4.01	0.99	3.47	2408.83	18.3922	0.0762763	0.433	98.43
BRICO161	Flag 4c	2021-07-20	46.8248	-91.3956	July late	194.35	17.33	347.42	1.64	0.39	3.01	1.54	2.33	1969.56	17.277	0.0460625	0.1555	98.43
BRICO153	Flag 4c	2021-08-10	46.8248	-91.3956	Aug early	230.14	20.38	300.86	1.7	0.39	5.41	3.68	2.85	1941.67	19.6816	0.0434603	1.369	98.43
BRICO142	Flag 4c	2021-08-24	46.8248	-91.3956	Aug late	221.97	16.23	351.11	1.55	0.38	3.29	1.01	3.46	1900.02	19.6782	0.020644	0.7925	98.43
BRICO108	Flag 4c	2021-09-08	46.8248	-91.3956	Sep early	208.71	17.65	342.84	1.41	0.37	6.65	1.97	3.03	1953.08	17.2522	0.00425882	0.813	98.43
BRICO113	Flag 4c	2021-09-23	46.8248	-91.3956	Sep late	292.41	27.48	324.56	1.47	0.36	3.3	1.58	12.46	1869.9	17.4396	0.0105536	1.046	98.43
BRICO174	LLO4	2021-06-08	46.8986	-91.1441	June early	144.21	16.89	388.87	1.47	0.246	3.85	1.48	3.84	2378.33	15.8032	0.9584	0.143	97.56
BRICO182	LLO4	2021-06-29	46.8986	-91.1441	June late	138.59	12.4	361.37	2.07	0.42	2.73	1.1	1.92	2527.26	18.3772	0.0268509	0.5115	97.56
BRICO138	LLO4	2021-07-20	46.8986	-91.1441	July late	116.5	12.74	358.89	1.76	0.39	5.59	0.83	3.6	2092.45	18.4938	0.0211506	0.178	97.56
BRICO154	LLO4	2021-08-10	46.8986	-91.1441	Aug early	125.01	12.05	370.57	1.48	0.38	4.05	1.06	3.25	2071.43	16.4596	0.150711	0.557	97.56
BRICO119	LLO4	2021-08-24	46.8986	-91.1441	Aug late	242.51	18.48	354.36	1.56	0.39	3.83	1.92	3.43	1765.68	19.7896	0.0186899	0.8655	97.56
BRICO186	LLO4	2021-09-08	46.8986	-91.1441	Sep early	199.82	18.22	336.7	1.52	0.37	5.66	1.73	2.88	1961.52	17.2163	0.0386818	0.913	97.56
BRICO100	LLO4	2021-09-23	46.8986	-91.1441	Sep late	266.66	22.11	339.64	1.39	0.35	3.75	1.49	2.82	1963.5	17.2324	0.0108569	0.9365	97.56
BRICO196	Mawikwe Bay 5a	2021-06-29	46.8887	-91.053	June late	144.33	13.56	332.62	2.16	0.42	8.91	1.27	4.78	2487.57	19.2093	0.017451	0.508	41.54
BRICO156	Mawikwe Bay 5a	2021-08-10	46.8887	-91.053	Aug early	159.23	14.21	361.47	1.59	0.41	4.36	1.53	2.44	2102.96	18.3314	0.00483019	0.647	41.54
BRICO146	Mawikwe Bay 5a	2021-08-24	46.8887	-91.053	Aug late	353.63	30.46	325.22	1.49	0.38	2.94	2.44	3.41	1775.3	19.4332	0.354358	0.8105	41.54
BRICO180	Mawikwe Bay 5a	2021-09-08	46.8887	-91.053	Sep early	207.55	21.01	332.44	1.48	0.38	7.25	1.72	3.49	1990.95	16.9557	0.0656528	0.9005	41.54
BRICO130	Mawikwe Bay 5c	2021-06-08	46.9098	-91.0769	June early	140.71	16.44	365.94	1.42	0.248	3.75	1.49	2.32	2390.93	18.0975	2.04268	0.279	97.56
BRICO181	Mawikwe Bay 5c	2021-06-29	46.9098	-91.0769	June late	125.04	12.85	344.58	2.06	0.42	3.98	1.14	7.87	2426.5	18.4887	0.00214361	0.447	97.56
BRICO126	Mawikwe Bay 5c	2021-07-20	46.9098	-91.0769	July late	129.11	13.26	341.35	1.66	0.4	4.94	0.88	2.26	2150.68	18.7312	0.0641095	0.10675	97.56
BRICO151	Mawikwe Bay 5c	2021-08-10	46.9098	-91.0769	Aug early	148.55	11.92	353.19	1.48	0.39	3.46	1.1	3.32	2130.55	15.4429	0.043385	0.5775	97.56
BRICO120	Mawikwe Bay 5c	2021-08-24	46.9098	-91.0769	Aug late	229.46	15.94	335.43	1.49	0.38	4.39	1.46	2.6	1971.17	19.7456	0.0359446	0.853	97.56
BRICO104	Mawikwe Bay 5c	2021-09-08	46.9098	-91.0769	Sep early	191.43	20.25	334.06	1.47	0.37	6.95	1.59	3.18	2023.33	17.2487	0.0140463	0.928	97.56
BRICO195	Mawikwe Bay 5c	2021-09-23	46.9098	-91.0769	Sep late	284.36	27.29	333.89	1.37	0.37	4.67	1.51	2.95	1743.99	17.2539	0.00827351	1.115	97.56
BRICO132	Sea caves	2021-06-08	46.9051	-91.035	June early	138.17	16.41	381.44	1.4	0.247	2.99	1.33	4.18	2450.78	13.5327	1.6461	0.3285	41.02
BRICO187	Sea caves	2021-06-29	46.9051	-91.035	June late	162.66	15.35	357.75	2.11	0.42	3.44	1.24	5.01	2426.99	18.4291	0.0369853	0.538	41.02
BRICO162	Sea caves	2021-07-20	46.9051	-91.035	July late	159.67	13.91	332.63	1.79	0.39	2.58	0.88	2.34	2063.11	18.4441	0.0589566	0.17	41.02
BRICO123	Sea caves	2021-08-10	46.9051	-91.035	Aug early	171.07	15.61	303.92	1.39	0.37	5.14	2.13	2.46	2223.01	17.9872	0.0455883	0.756	41.02
BRICO116	Sea caves	2021-08-24	46.9051	-91.035	Aug late	353.79	33.34	349.54	1.5	0.39	3.12	1.71	2.94	1976.75	20.2042	0.00325851	0.8025	41.02
BRICO106	Sea caves	2021-09-08	46.9051	-91.035	Sep early	222.41	23.3	347.09	1.45	0.37	6.43	1.99	4.36	1981.7	16.9775	0.0325368	0.956	41.02
BRICO3	Sea caves	2021-09-23	46.9051	-91.035	Sep late	283.63	25.25	332.77	1.38	0.37	5.42	1.68	3.47	1884.81	16.7324	0.0931356	0.9435	41.02
BRICO173	Siskiwit Bay	2021-06-08	46.8612	-91.1099	June early	154.12	14.28	352.06	1.44	0.237	2.88	1.76	2.04	2328.55	16.5522	0.997726	0.1495	42.117
BRICO194	Siskiwit Bay	2021-06-29	46.8612	-91.1099	June late	147.54	15.98	339.09	2.12	0.41	3.45	0.94	1.59	2440.76	19.6078	0.0208237	0.414	42.117
BRICO137	Siskiwit Bay	2021-07-20	46.8612	-91.1099	July late	145.73	15.09	308.77	1.84	0.39	5.35	0.66	3.76	2129.78	18.7458	0.00588588	0.139	42.117
BRICO157	Siskiwit Bay	2021-08-10	46.8612	-91.1099	Aug early	167.31	13.75	355.94	1.42	0.37	4.3	1.05	2.4	2061.92	19.6249	0.0129735	0.7445	42.117
BRICO144	Siskiwit Bay	2021-08-24	46.8612	-91.1099	Aug late	221.65	18.77	343.44	1.47	0.37	3.23	1.59	2.02	2010.01	19.514	0.185863	0.967	42.117
BRICO178	Siskiwit Bay	2021-09-08	46.8612	-91.1099	Sep early	222.94	20.85	352.65	1.44	0.37	4.88	2.27	5.61	2062.52	17.0543	0.0317487	0.818	42.117
BRICO5	Siskiwit Bay	2021-09-23	46.8612	-91.1099	Sep late	290.07	28.95	323.28	1.36	0.37	4.97	2.39	2.59	1915.7	17.1584	0.00786331	1.182	42.117
BRICO175	Wisc Entry 1a	2021-06-08	46.7242	-92.0368	June early	336.64	34.6	334.61	3.86	0.269	6.82	4.18	4.28	3002.52	17.2907	0.001545	0.032	27.48
BRICO198	Wisc Entry 1a	2021-06-29	46.7242	-92.0368	June late	231.54	27.76	338.71	2.65	0.43	6.07	2.79	3.03	2333.43	21.3634	0.0146384	1.3215	27.48
BRICO169	Wisc Entry 1a	2021-07-20	46.7242	-92.0368	July late	300.89	32.11	314.68	1.97	0.38	6.7	2.88	2.35	1886.17	19.4964	0.066371	1.1625	27.48
BRICO150	Wisc Entry 1a	2021-08-10	46.7242	-92.0368	Aug early	185.21	8.7	340.43	1.43	0.37	2.49	1.97	2.69	2131.41	21.2387	0.00964021	1.013	27.48
BRICO148	Wisc Entry 1a	2021-08-24	46.7242	-92.0368	Aug late	387.87	29.94	326.13	1.65	0.38	3.14	3.07	5.81	1903.26	19.0608	0.0106342	0.35	27.48
BRICO101	Wisc Entry 1a	2021-09-23	46.7242	-92.0368	Sep late	318.27	31.94	338.96	1.54	0.38	7.58	3.37	2.77	1997.78	17.035	0.0376721	1.692	27.48
BRICO177	Wisc Entry 1b	2021-06-08	46.7369	-92.0169	June early	326.44	35.19	311	3.92	0.265	7.13	4.42	2.75	2937.85	17.3288	0.00125285	0.258	70.77
BRICO193	Wisc Entry 1b	2021-06-29	46.7369	-92.0169	June late	170.1	15.53	353.83	2.99	0.44	4.77	1.31	2.62	2368.26	20.0094	0.0419552	0.5235	70.77
BRICO140	Wisc Entry 1b	2021-08-24	46.7369	-92.0169	Aug late	334.94	19.71	335.17	1.6	0.38	3.64	3.29	4.13	2079.35	19.2483	0.128001	1.2075	70.77
BRICO1	Wisc Entry 1b	2021-09-08	46.7369	-92.0169	Sep early	211.88	16.9	328.09	1.39	0.36	6.83	1.54	1.88	1789.89	18.619	0.0745391	0.664	70.77
BRICO112	Wisc Entry 1b	2021-09-23	46.7369	-92.0169	Sep late	279.1	21.54	329.34	1.41	0.37	4.53	1.8	1.94	2619.53	17.2127	0.0327459	0.9785	70.77
