## Supplementary material for "Spatiotemporal dynamics of cyanobacterium *Dolichospermum lemmermannii* populations in a bloom-prone region of Lake Superior": Table S2

### Sheet: Doli_ASV_Chem_sigs
ASV	Environment	Correlation (Spearman)	Pvalue	AdjPvalue (Bonferroni)
ASV_3837	Chla_ugL	-0.00671537	0.928309	1
ASV_405	Chla_ugL	-0.159435	0.0315668	1
ASV_677	Chla_ugL	-0.165512	0.0255545	1
ASV_964	Chla_ugL	-0.257294	0.00045422	1
ASV_3837	Station Depth (m)	0.212384	0.00399714	1
ASV_405	Station Depth (m)	0.249694	0.000675439	1
ASV_677	Station Depth (m)	0.192425	0.0092564	1
ASV_964	Station Depth (m)	0.239447	0.00113174	1
ASV_3837	DOCmgL	-0.15932	0.0316922	1
ASV_405	DOCmgL	-0.0491114	0.510293	1
ASV_677	DOCmgL	-0.00204825	0.978107	1
ASV_964	DOCmgL	0.108582	0.144544	1
ASV_3837	NH3ugL	-0.215912	0.0036986	1
ASV_405	NH3ugL	-0.278762	0.000157695	1
ASV_677	NH3ugL	-0.137819	0.0658022	1
ASV_964	NH3ugL	-0.27337	0.000213406	1
ASV_3837	NO3NugL	0.197308	0.00758995	1
ASV_405	NO3NugL	0.0945133	0.204401	1
ASV_677	NO3NugL	0.132937	0.0736129	1
ASV_964	NO3NugL	0.174035	0.0187914	1
ASV_3837	POCugL	-0.00475102	0.949246	1
ASV_405	POCugL	-0.0999683	0.179363	1
ASV_677	POCugL	-0.0523227	0.482998	1
ASV_964	POCugL	-0.208976	0.00463822	1
ASV_3837	PONugL	-0.0391346	0.599918	1
ASV_405	PONugL	-0.0708837	0.341664	1
ASV_677	PONugL	-0.0235882	0.751947	1
ASV_964	PONugL	-0.183798	0.0130034	1
ASV_3837	PPugL	-0.0985839	0.185492	1
ASV_405	PPugL	-0.148813	0.0449698	1
ASV_677	PPugL	-0.0587124	0.431109	1
ASV_964	PPugL	-0.224398	0.00232396	1
ASV_3837	SiO2ugL	-0.269279	0.000246741	1
ASV_405	SiO2ugL	-0.197757	0.00761861	1
ASV_677	SiO2ugL	-0.267762	0.000268237	1
ASV_964	SiO2ugL	-0.116902	0.117059	1
ASV_3837	SpCond_0-2_uScm	-0.35756	7.75E-07	0.140118
ASV_405	SpCond_0-2_uScm	-0.330129	5.66E-06	1
ASV_677	SpCond_0-2_uScm	-0.334995	4.04E-06	0.729303
ASV_964	SpCond_0-2_uScm	-0.183455	0.0134341	1
ASV_3837	SRP_ugL	-0.156941	0.034362	1
ASV_405	SRP_ugL	-0.162219	0.0286778	1
ASV_677	SRP_ugL	-0.131511	0.0767843	1
ASV_964	SRP_ugL	-0.144741	0.0512378	1
ASV_3837	TDNmgL	0.117759	0.11337	1
ASV_405	TDNmgL	0.162911	0.0279952	1
ASV_677	TDNmgL	0.122411	0.0997158	1
ASV_964	TDNmgL	0.326547	6.83E-06	1
ASV_3837	TDP_ugL	-0.262105	0.000351133	1
ASV_405	TDP_ugL	-0.194945	0.00835978	1
ASV_677	TDP_ugL	-0.183235	0.0132885	1
ASV_964	TDP_ugL	-0.266146	0.000281786	1
ASV_3837	TDS_0-2_ppt	-0.380845	1.95E-06	0.352215
ASV_405	TDS_0-2_ppt	-0.36172	6.75E-06	1
ASV_677	TDS_0-2_ppt	-0.400489	5.00E-07	0.0904127
ASV_964	TDS_0-2_ppt	-0.185586	0.024418	1
ASV_3837	Temp_0-2_C	-0.189951	0.0102184	1
ASV_405	Temp_0-2_C	-0.0733066	0.325376	1
ASV_677	Temp_0-2_C	-0.102107	0.17019	1
ASV_964	Temp_0-2_C	0.0455862	0.541152	1
ASV_3837	TPugL	-0.0504818	0.499747	1
ASV_405	TPugL	-0.0582708	0.435871	1
ASV_677	TPugL	0.0246589	0.741776	1
ASV_964	TPugL	-0.12539	0.0925871	1
ASV_3837	Trib_mouth_dist_km	0.139232	0.0608556	1
ASV_405	Trib_mouth_dist_km	0.277949	0.000145261	1
ASV_677	Trib_mouth_dist_km	0.118591	0.110826	1
ASV_964	Trib_mouth_dist_km	0.164393	0.0265814	1
ASV_3837	TSS_mgL	0.0178639	0.81083	1
ASV_405	TSS_mgL	0.0317936	0.670056	1
ASV_677	TSS_mgL	0.0665104	0.37235	1
ASV_964	TSS_mgL	0.0354357	0.634852	1
ASV_3837	Turb_0-2_NTU	0.0948459	0.204068	1
ASV_405	Turb_0-2_NTU	0.0542698	0.468083	1
ASV_677	Turb_0-2_NTU	0.160904	0.0304748	1
ASV_964	Turb_0-2_NTU	0.0234834	0.75368	1
